# Using a Bayesian network model to predict effects of pesticides on aquatic community endpoints in a rice field – A southern European case study

**DOI:** 10.1101/2022.10.19.512688

**Authors:** Sophie Mentzel, Claudia Martínez-Megías, Merete Grung, Andreu Rico, Knut Erik Tollefsen, Paul J. Van den Brink, S. Jannicke Moe

## Abstract

In recent years, Bayesian network (BN) models have become more popular as a tool to support probabilistic environmental risk assessments (ERA). They can better account for and communicate uncertainty compared to the deterministic approaches currently used in traditional ERA. In this study, we used the BN as a meta-model to predict the potential effect of various pesticides on different biological levels in the aquatic ecosystem. The meta-model links the inputs and outputs of a process-based exposure model (RICEWQ), that is run with various scenarios combination built on meteorological, hydrological, and agricultural scenarios, and a probabilistic case-based effect model (PERPEST), which bases its prediction on a database of microcosm and mesocosm experiments. The research focused on the pesticide exposure in rice fields surrounding a Spanish Natural Park, considering three selected pesticides for this case study: acetamiprid (insecticide), MCPA (herbicide), and azoxystrobin (fungicide). For each of the pesticide types, the developed BN model enabled the prediction of their effects on biological endpoints, endpoint groups, and community in an aquatic ecosystem. Also, it enables comparison between the different pesticide types, their effects on endpoint groups and community. While directly linking future scenarios of climate and agricultural practice to the exposure concentration and indirectly linking them to the effect on biological endpoints as well as community. In summary, azoxystrobin and MCPA seem to have a higher predicted risk for the community with at least one of the biological endpoint being effected compared to acetamiprid. Generally, the developed approach facilitates the communication of uncertainties associated with the predicted effect on different biological levels of the aquatic ecosystem. This transparency in all model components can aid risk management and decision making.
