## Supplement Information II for "Using a Bayesian network model to predict effects of pesticides on aquatic community endpoints in a rice field – A southern European case study"

### Sheet: Acetamirprid
Effect on (Is) Algae and macrophytes
Conc.	Conc_lower	Conc_upper	no effect	slight effect	clear effect
0.25*lowest	0	0.290625	0.992715	1e-06	0.007284
0.5*lowest	0.290625	0.58125	0.98543	2e-06	0.014568
1.1625	0.58125	1.74375	0.97086	0	0.029136
2.325	1.74375	3.4875	0.9557	0	0.044304
4.65	3.4875	6.975	0.90973	0.011072	0.079193
9.3	6.975	13.95	0.88057	0.014076	0.10536
18.6	13.95	27.9	0.78786	0.020037	0.1921
37.2	27.9	55.8	0.70654	0.038894	0.25456
74.4	55.8	111.6	0.67712	0.052716	0.27016
148.8	111.6	223.2	0.66579	0.073898	0.26031
297.6	223.2	446.4	0.63597	0.11705	0.24697
595.2	446.4	892.8	0.5404	0.13339	0.32621
Effect on (Is) Community metabolism
Conc.	Conc_lower	Conc_upper	no effect	slight effect	clear effect
0.25*lowest	0	0.290625	0.958743	0.00666	0.0345975
0.5*lowest	0.290625	0.58125	0.917485	0.01332	0.069195
1.1625	0.58125	1.74375	0.83497	0.026637	0.13839
2.325	1.74375	3.4875	0.89178	0.028727	0.079491
4.65	3.4875	6.975	0.93703	0.025956	0.037017
9.3	6.975	13.95	0.95474	0.030065	0.015192
18.6	13.95	27.9	0.95623	0.028011	0.015762
37.2	27.9	55.8	0.94268	0.022173	0.035149
74.4	55.8	111.6	0.9062	0.03848	0.055323
148.8	111.6	223.2	0.88924	0.037188	0.073573
297.6	223.2	446.4	0.8643	0.059086	0.076616
595.2	446.4	892.8	0.84657	0.067783	0.08565
Effect on (Is) Fish
Conc.	Conc_lower	Conc_upper	no effect	slight effect	clear effect
0.25*lowest	0	0.290625	1	0	0
0.5*lowest	0.290625	0.58125	1	0	0
1.1625	0.58125	1.74375	1	0	0
2.325	1.1625	3.4875	1	0	0
4.65	2.325	6.975	0.91834	0.062104	0.019559
9.3	4.65	13.95	0.85454	0.083067	0.062391
18.6	9.3	27.9	0.76744	0.12589	0.10668
37.2	18.6	55.8	0.70548	0.13837	0.15615
74.4	37.2	111.6	0.6384	0.1376	0.224
148.8	74.4	223.2	0.55413	0.15266	0.29321
297.6	148.8	446.4	0.49811	0.12085	0.38103
595.2	297.6	595.2	0.33668	0.16146	0.50186
Effect on (Is) Insects
Conc.	Conc_lower	Conc_upper	no effect	slight effect	clear effect
0.25*lowest	0	0.290625	0.89069	0.0512125	0.0580975
0.5*lowest	0.290625	0.58125	0.78138	0.102425	0.116195
1.1625	0.58125	1.74375	0.56276	0.20485	0.23239
2.325	1.1625	3.4875	0.48009	0.20594	0.31397
4.65	2.325	6.975	0.48414	0.17929	0.33657
9.3	4.65	13.95	0.38573	0.17568	0.4386
18.6	9.3	27.9	0.266	0.13101	0.60298
37.2	18.6	55.8	0.15489	0.12054	0.72457
74.4	37.2	111.6	0.10889	0.080624	0.81049
148.8	74.4	223.2	0.087841	0.056597	0.85556
297.6	148.8	446.4	0.054183	0.03133	0.91449
595.2	297.6	595.2	0.035278	0	0.96472
Effect on (Is) Macrocrustacea
Conc.	Conc_lower	Conc_upper	no effect	slight effect	clear effect
0.25*lowest	0	0.290625	0.913672	0.0211	0.0652275
0.5*lowest	0.290625	0.58125	0.827345	0.0422	0.130455
1.1625	0.58125	1.74375	0.65469	0.084393	0.26091
2.325	1.1625	3.4875	0.57556	0.085185	0.33926
4.65	2.325	6.975	0.51277	0.11813	0.36909
9.3	4.65	13.95	0.42678	0.12674	0.44647
18.6	9.3	27.9	0.34529	0.12864	0.52607
37.2	18.6	55.8	0.24151	0.13581	0.62268
74.4	37.2	111.6	0.15148	0.1058	0.74272
148.8	74.4	223.2	0.098051	0.079896	0.82205
297.6	148.8	446.4	0.045567	0.05455	0.89988
595.2	297.6	595.2	0.050407	0.014427	0.93517
Effect on (Is) Microcrustacea
Conc.	Conc_lower	Conc_upper	no effect	slight effect	clear effect
0.25*lowest	0	0.290625	0.89826	0.05087	0.05087
0.5*lowest	0.290625	0.58125	0.79652	0.10174	0.10174
1.1625	0.58125	1.74375	0.59304	0.15615	0.25081
2.325	1.1625	3.4875	0.53289	0.18146	0.28565
4.65	2.325	6.975	0.46024	0.19882	0.34095
9.3	4.65	13.95	0.38074	0.2127	0.40656
18.6	9.3	27.9	0.27683	0.17575	0.54742
37.2	18.6	55.8	0.23747	0.11576	0.64677
74.4	37.2	111.6	0.1239	0.10318	0.77292
148.8	74.4	223.2	0.094784	0.074558	0.83066
297.6	148.8	446.4	0.068088	0.072123	0.85979
595.2	297.6	595.2	0.012614	0.051502	0.93588
Effect on (Is) Other macro-invertebrates
Conc.	Conc_lower	Conc_upper	no effect	slight effect	clear effect
0.25*lowest	0	0.290625	1	0	0
0.5*lowest	0.290625	0.58125	1	0	0
1.1625	0.58125	1.74375	1	0	0
2.325	1.1625	3.4875	1	0	0
4.65	2.325	6.975	1	0	0
9.3	4.65	13.95	1	0	0
18.6	9.3	27.9	0.96297	0	0.037033
37.2	18.6	55.8	0.93401	0	0.065989
74.4	37.2	111.6	0.87348	0.029274	0.097248
148.8	74.4	223.2	0.7493	0.077418	0.17328
297.6	148.8	446.4	0.66508	0.10744	0.22747
595.2	297.6	595.2	0.55536	0.11039	0.33424
Effect on (Is) Rotifers
Conc.	Conc_lower	Conc_upper	no effect	slight effect	clear effect
0.25*lowest	0	0.290625	0.969947	0.00645	0.0236025
0.5*lowest	0.290625	0.58125	0.939895	0.0129	0.047205
1.1625	0.58125	1.74375	0.87979	0.025798	0.09441
2.325	1.1625	3.4875	0.78389	0.069916	0.1462
4.65	2.325	6.975	0.7715	0.084645	0.14385
9.3	4.65	13.95	0.71543	0.09304	0.19153
18.6	9.3	27.9	0.59943	0.1335	0.26707
37.2	18.6	55.8	0.55591	0.15227	0.29181
74.4	37.2	111.6	0.59501	0.11062	0.29437
148.8	74.4	223.2	0.54008	0.18493	0.27499
297.6	148.8	446.4	0.46734	0.20696	0.3257
595.2	297.6	595.2	0.46609	0.17636	0.35755

### Sheet: Azoxystrobin
Effect on (Fs) Microcrustacea
Conc.	Conc_lower	Conc_upper	no effect	slight effect	clear effect
Quarter of low	0	1.57187	0.945878	0.0107075	0.043415
Half of lowest	1.57187	3.14375	0.891755	0.021415	0.08683
6.2875	3.14375	9.43125	0.78351	0.042835	0.17366
12.575	9.43125	18.8625	0.67892	0.054281	0.2668
25.15	18.8625	37.725	0.55624	0.070055	0.37371
50.3	37.725	75.45	0.41714	0.073205	0.50965
100.6	75.45	150.9	0.30171	0.065931	0.63236
201.2	150.9	301.8	0.23365	0.05539	0.71096
402.4	301.8	603.6	0.12125	0.047043	0.83171
804.8	603.6	1207.2	0.03482	0.029383	0.9358
1609.6	1207.2	2414.4	0.043154	0	0.95685
3219.2	2414.4	4828.8	0	0	1
Effect on (Fs) Macrocrustacea
Conc.	Conc_lower	Conc_upper	no effect	slight effect	clear effect
Quarter of low	0	1.57187	0.943642	6.245e-17	0.0563575
Half of lowest	1.57187	3.14375	0.887285	0	0.112715
6.2875	3.14375	9.43125	0.77457	0	0.22543
12.575	9.43125	18.8625	0.79403	0	0.20597
25.15	18.8625	37.725	0.78745	0	0.21255
50.3	37.725	75.45	0.78465	0	0.21535
100.6	75.45	150.9	0.71845	0.035991	0.24556
201.2	150.9	301.8	0.65612	0.058548	0.28533
402.4	301.8	603.6	0.47345	0.11447	0.41208
804.8	603.6	1207.2	0.3095	0.15373	0.53678
1609.6	1207.2	2414.4	0.19087	0.10921	0.69992
3219.2	2414.4	4828.8	0.07786	0.10892	0.81322
Effect on (Fs) Insecta
Conc.	Conc_lower	Conc_upper	no effect	slight effect	clear effect
Quarter of low	0	1.57187	0.98356	0.01644	0
Half of lowest	1.57187	3.14375	0.96712	0.03288	0
6.2875	3.14375	9.43125	0.93424	0.065757	0
12.575	9.43125	18.8625	0.91957	0.080435	0
25.15	18.8625	37.725	0.86877	0.084904	0.046327
50.3	37.725	75.45	0.88458	0.045655	0.069762
100.6	75.45	150.9	0.78589	0.027447	0.18667
201.2	150.9	301.8	0.64624	0.02297	0.33079
402.4	301.8	603.6	0.52603	0	0.47397
804.8	603.6	1207.2	0.34242	0	0.65758
1609.6	1207.2	2414.4	0.17994	0	0.82006
3219.2	2414.4	4828.8	0.077959	0	0.92204
Effect on (Fs) Other zooplankton taxa
Conc.	Conc_lower	Conc_upper	no effect	slight effect	clear effect
Quarter of low	0	1.57187	0.953723	0.0126225	0.033655
Half of lowest	1.57187	3.14375	0.907445	0.025245	0.06731
6.2875	3.14375	9.43125	0.81489	0.050486	0.13462
12.575	9.43125	18.8625	0.72376	0.086025	0.19021
25.15	18.8625	37.725	0.58782	0.12008	0.2921
50.3	37.725	75.45	0.53406	0.11468	0.35126
100.6	75.45	150.9	0.38012	0.13709	0.4828
201.2	150.9	301.8	0.25161	0.12381	0.62458
402.4	301.8	603.6	0.16393	0.080106	0.75596
804.8	603.6	1207.2	0.07416	0.068665	0.85718
1609.6	1207.2	2414.4	0.046608	0	0.95339
3219.2	2414.4	4828.8	0	0	1
Effect on (Fs) Other macro-invertebrate taxa
Conc.	Conc_lower	Conc_upper	no effect	slight effect	clear effect
Quarter of low	0	1.57187	0.92939	0	0.07061
Half of lowest	1.57187	3.14375	0.85878	0	0.14122
6.2875	3.14375	9.43125	0.71756	0	0.28244
12.575	9.43125	18.8625	0.62053	0	0.37947
25.15	18.8625	37.725	0.51175	0.021355	0.4669
50.3	37.725	75.45	0.50441	0.029219	0.46637
100.6	75.45	150.9	0.41753	0.042089	0.54038
201.2	150.9	301.8	0.34485	0.057496	0.59766
402.4	301.8	603.6	0.28116	0.052515	0.66633
804.8	603.6	1207.2	0.18806	0.046501	0.76544
1609.6	1207.2	2414.4	0.10872	0.047282	0.844
3219.2	2414.4	4828.8	0.070417	0	0.92958
Effect on (Fs) Fish and tadpoles
Conc.	Conc_lower	Conc_upper	no effect	slight effect	clear effect
Quarter of low	0	1.57187	1	0	0
Half of lowest	1.57187	3.14375	1	0	0
6.2875	3.14375	9.43125	1	0	0
12.575	9.43125	18.8625	0.87247	0	0.12753
25.15	18.8625	37.725	0.85838	0	0.14162
50.3	37.725	75.45	0.81009	0	0.18991
100.6	75.45	150.9	0.82197	0	0.17803
201.2	150.9	301.8	0.81087	0	0.18913
402.4	301.8	603.6	0.77991	0	0.22009
804.8	603.6	1207.2	1	0	0
1609.6	1207.2	2414.4	0	0	0
3219.2	2414.4	4828.8	0	0	0
Effect on (Fs) Phytoplankton
Conc.	Conc_lower	Conc_upper	no effect	slight effect	clear effect
Quarter of low	0	1.57187	0.981475	0.006632	0.011893
Half of lowest	1.57187	3.14375	0.96295	0.013264	0.023786
6.2875	3.14375	9.43125	0.9259	0.026524	0.047572
12.575	9.43125	18.8625	0.8623	0.033972	0.10372
25.15	18.8625	37.725	0.75831	0.037595	0.20409
50.3	37.725	75.45	0.65457	0.019307	0.32613
100.6	75.45	150.9	0.56418	0.012148	0.42367
201.2	150.9	301.8	0.44887	0.011275	0.53986
402.4	301.8	603.6	0.38119	0	0.61881
804.8	603.6	1207.2	0.30535	0	0.69465
1609.6	1207.2	2414.4	0.28427	0	0.71573
3219.2	2414.4	4828.8	0.31071	0	0.68929
Effect on (Fs) Periphytic algae
Conc.	Conc_lower	Conc_upper	no effect	slight effect	clear effect
Quarter of low	0	1.57187	1	0	0
Half of lowest	1.57187	3.14375	1	0	0
6.2875	3.14375	9.43125	1	0	0
12.575	9.43125	18.8625	1	0	0
25.15	18.8625	37.725	1	0	0
50.3	37.725	75.45	1	0	0
100.6	75.45	150.9	0.93723	0	0.062767
201.2	150.9	301.8	0.887	0	0.113
402.4	301.8	603.6	0.77831	0	0.22169
804.8	603.6	1207.2	0.68479	0	0.31521
1609.6	1207.2	2414.4	0.67515	0	0.32485
3219.2	2414.4	4828.8	0.50299	0	0.49701
Effect on (Fs) Macrophytes
Conc.	Conc_lower	Conc_upper	no effect	slight effect	clear effect
Quarter of low	0	1.57187	1	0	0
Half of lowest	1.57187	3.14375	1	0	0
6.2875	3.14375	9.43125	1	0	0
12.575	9.43125	18.8625	0.9713	0	0.028704
25.15	18.8625	37.725	0.92224	0	0.077756
50.3	37.725	75.45	0.88611	0	0.11389
100.6	75.45	150.9	0.80142	0	0.19858
201.2	150.9	301.8	0.7099	0	0.2901
402.4	301.8	603.6	0.59277	0	0.40723
804.8	603.6	1207.2	0.44276	0	0.55724
1609.6	1207.2	2414.4	0.28373	0	0.71627
3219.2	2414.4	4828.8	0.18678	0	0.81322
Effect on (Fs) DO-pH metabolism
Conc.	Conc_lower	Conc_upper	no effect	slight effect	clear effect
Quarter of low	0	1.57187	0.98106	0.00623275	0.0127072
Half of lowest	1.57187	3.14375	0.96212	0.0124655	0.0254145
6.2875	3.14375	9.43125	0.92424	0.024936	0.050829
12.575	9.43125	18.8625	0.87765	0.028434	0.093914
25.15	18.8625	37.725	0.78181	0.03742	0.18077
50.3	37.725	75.45	0.7111	0.034292	0.25461
100.6	75.45	150.9	0.62006	0.039123	0.34082
201.2	150.9	301.8	0.51055	0.042818	0.44663
402.4	301.8	603.6	0.43512	0.034598	0.53028
804.8	603.6	1207.2	0.30333	0.032363	0.6643
1609.6	1207.2	2414.4	0.17543	0.040804	0.78376
3219.2	2414.4	4828.8	0.14601	0	0.85399
Effect on (Fs) Decomposition
Conc.	Conc_lower	Conc_upper	no effect	slight effect	clear effect
Quarter of low	0	1.57187	1	0	0
Half of lowest	1.57187	3.14375	1	0	0
6.2875	3.14375	9.43125	1	0	0
12.575	9.43125	18.8625	1	0	0
25.15	18.8625	37.725	0.95937	0.040629	0
50.3	37.725	75.45	0.93899	0.06101	0
100.6	75.45	150.9	0.87278	0.12722	0
201.2	150.9	301.8	0.83161	0.16839	0
402.4	301.8	603.6	0.81069	0.18931	0
804.8	603.6	1207.2	0.7994	0.2006	0
1609.6	1207.2	2414.4	0.83786	0.16214	0
3219.2	2414.4	4828.8	0.89303	0.10697	0

### Sheet: MCPA
Effect on (Hs) Community metabolism
Conc.	Conc_lower	Conc_upper	no effect	slight effect	clear effect
0.25*lowest	0	16.5625	0.956588	0.0190007	0.0244117
0.5*lowest	16.5625	33.125	0.913175	0.0380015	0.0488235
66.25	33.125	99.375	0.82635	0.076002	0.097647
132.5	99.375	198.75	0.76188	0.095637	0.14248
265	198.75	397.5	0.61699	0.14758	0.23543
530	397.5	795	0.52221	0.16963	0.30816
1060	795	1590	0.41959	0.1679	0.41251
2120	1590	3180	0.31362	0.15899	0.52739
4240	3180	6360	0.17393	0.1227	0.70338
8480	6360	12720	0.197	0.052098	0.7509
16960	12720	25440	0.15735	0	0.84265
33920	25440	50880	0.14222	0	0.85778
Effect on (Hs) Fish and Tadpoles
Conc.	Conc_lower	Conc_upper	no effect	slight effect	clear effect
0.25*lowest	0	16.5625	1	0	0
0.5*lowest	16.5625	33.125	1	0	0
66.25	33.125	99.375	1	0	0
132.5	99.375	198.75	0.75002	0	0.24998
265	198.75	397.5	0.84158	0	0.15842
530	397.5	795	0.80993	0	0.19007
1060	795	1590	0.78856	0	0.21144
2120	1590	3180	0.76681	0	0.23319
4240	3180	6360	0.70085	0	0.29915
8480	6360	12720	0.62525	0	0.37475
16960	12720	25440	0.59715	0	0.40285
33920	25440	50880	0.49439	0	0.50561
Effect on (Hs) Macrocrustaceans & Insects
Conc.	Conc_lower	Conc_upper	no effect	slight effect	clear effect
0.25*lowest	0	16.5625	0.91812	0.0264825	0.0553975
0.5*lowest	16.5625	33.125	0.83624	0.052965	0.110795
66.25	33.125	99.375	0.67248	0.10593	0.22159
132.5	99.375	198.75	0.55014	0.13681	0.31305
265	198.75	397.5	0.49197	0.10665	0.40138
530	397.5	795	0.44903	0.059546	0.49142
1060	795	1590	0.46804	0.036718	0.49525
2120	1590	3180	0.44986	0	0.55014
4240	3180	6360	0.42667	0	0.57333
8480	6360	12720	0.40077	0	0.59923
16960	12720	25440	0.35633	0	0.64367
33920	25440	50880	0.33017	0	0.66983
Effect on (Hs) Macrophytes
Conc.	Conc_lower	Conc_upper	no effect	slight effect	clear effect
0.25*lowest	0	16.5625	0.989768	0	0.0102325
0.5*lowest	16.5625	33.125	0.979535	0	0.020465
66.25	33.125	99.375	0.95907	0	0.040932
132.5	99.375	198.75	0.884	0	0.116
265	198.75	397.5	0.81345	0.016424	0.17012
530	397.5	795	0.75745	0.016804	0.22574
1060	795	1590	0.67362	0.020561	0.30582
2120	1590	3180	0.57512	0.029014	0.39586
4240	3180	6360	0.4993	0.022393	0.47831
8480	6360	12720	0.40974	0.014237	0.57602
16960	12720	25440	0.35402	0.0098411	0.63614
33920	25440	50880	0.32768	0	0.67232
Effect on (Hs) Molluscs
Conc.	Conc_lower	Conc_upper	no effect	slight effect	clear effect
0.25*lowest	0	16.5625	1	0	0
0.5*lowest	16.5625	33.125	1	0	0
66.25	33.125	99.375	1	0	0
132.5	99.375	198.75	1	0	0
265	198.75	397.5	1	0	0
530	397.5	795	1	0	0
1060	795	1590	0.96561	0	0.034391
2120	1590	3180	0.91826	0	0.081737
4240	3180	6360	0.84046	0	0.15954
8480	6360	12720	0.75316	0	0.24684
16960	12720	25440	0.69557	0	0.30443
33920	25440	50880	0.68656	0	0.31344
Effect on (Hs) Periphyton
Conc.	Conc_lower	Conc_upper	no effect	slight effect	clear effect
0.25*lowest	0	16.5625	0.929532	0	0.0704675
0.5*lowest	16.5625	33.125	0.859065	0	0.140935
66.25	33.125	99.375	0.71813	0	0.28187
132.5	99.375	198.75	0.68706	0.020389	0.29255
265	198.75	397.5	0.66754	0.053156	0.27931
530	397.5	795	0.61716	0.061117	0.32172
1060	795	1590	0.56513	0.072234	0.36264
2120	1590	3180	0.5045	0.083431	0.41207
4240	3180	6360	0.45029	0.05253	0.49718
8480	6360	12720	0.38093	0.054857	0.56422
16960	12720	25440	0.38119	0.032972	0.58583
33920	25440	50880	0.32516	0.018075	0.65677
Effect on (Hs) Phytoplankton
Conc.	Conc_lower	Conc_upper	no effect	slight effect	clear effect
0.25*lowest	0	16.5625	0.893772	0.023195	0.0830325
0.5*lowest	16.5625	33.125	0.787545	0.04639	0.166065
66.25	33.125	99.375	0.57509	0.092785	0.33213
132.5	99.375	198.75	0.54163	0.083865	0.3745
265	198.75	397.5	0.53553	0.074011	0.39046
530	397.5	795	0.47813	0.084954	0.43691
1060	795	1590	0.50012	0.068743	0.43114
2120	1590	3180	0.45352	0.057868	0.48861
4240	3180	6360	0.44015	0.044715	0.51514
8480	6360	12720	0.3608	0.017821	0.62138
16960	12720	25440	0.35581	0.011804	0.63238
33920	25440	50880	0.31706	0.0097325	0.67321
Effect on (Hs) Zooplankton
Conc.	Conc_lower	Conc_upper	no effect	slight effect	clear effect
0.25*lowest	0	16.5625	0.87751	0	0.12249
0.5*lowest	16.5625	33.125	0.75502	0	0.24498
66.25	33.125	99.375	0.51004	0	0.48996
132.5	99.375	198.75	0.57891	0	0.42109
265	198.75	397.5	0.67372	0	0.32628
530	397.5	795	0.71256	0	0.28744
1060	795	1590	0.74271	0.0089002	0.24839
2120	1590	3180	0.71737	0.012245	0.27038
4240	3180	6360	0.65285	0.017968	0.32918
8480	6360	12720	0.53792	0.02959	0.43249
16960	12720	25440	0.44305	0.026387	0.53056
33920	25440	50880	0.35853	0.020963	0.6205
