## Supplement Information III for "Using a Bayesian network model to predict effects of pesticides on aquatic community endpoints in a rice field – A southern European case study"

### Sheet: Sheet1
scenario	exposure time	Climate_time	Pesticide	Application	mean	sd		equation part
1	CPW	2008	Aceta	base	0.349379	0.272219		scen== S1? NormalDist(Exp_Norm ,0.349378804347826,0.272218516771376):
2	CPW	2008	Aceta	base+	0.466212	0.363911		scen== S2? NormalDist(Exp_Norm ,0.466211956521739,0.363910554489198):
3	CPW	2050	Aceta	base	0.855152	0.445502		scen== S3? NormalDist(Exp_Norm ,0.855152173913043,0.445502125146184):
4	CPW	2050	Aceta	base+	1.14055	0.59536		scen== S4? NormalDist(Exp_Norm ,1.14054891304347,0.595359705360494):
5	CPW	2100	Aceta	base	0.579609	0.198441		scen== S5? NormalDist(Exp_Norm ,0.579608695652173,0.19844082222261):
6	CPW	2100	Aceta	base+	0.772241	0.263974		scen== S6? NormalDist(Exp_Norm ,0.772240942028985,0.263973637774101):
1	CPW	2008	Azoxy	base	80.5045	10.024		scen== S1? NormalDist(Exp_Norm ,80.5045289855072,10.0239928365318):
2	CPW	2008	Azoxy	base+	120.76	15.0282		scen== S2? NormalDist(Exp_Norm ,120.759601449275,15.0282191752811):
3	CPW	2050	Azoxy	base	71.9098	9.79557		scen== S3? NormalDist(Exp_Norm ,71.9097826086956,9.79557049905805):
4	CPW	2050	Azoxy	base+	107.915	14.7151		scen== S4? NormalDist(Exp_Norm ,107.914855072463,14.715091225052):
5	CPW	2100	Azoxy	base	69.6453	8.73979		scen== S5? NormalDist(Exp_Norm ,69.6452898550724,8.73978780394655):
6	CPW	2100	Azoxy	base+	104.529	13.1269		scen== S6? NormalDist(Exp_Norm ,104.528623188405,13.1268689320592):
1	CPW	2008	MCPA	base	37.6846	5.58726		scen== S1? NormalDist(Exp_Norm ,37.6846014492753,5.58726215528517):
2	CPW	2008	MCPA	base+	56.521	8.39677		scen== S2? NormalDist(Exp_Norm ,56.5210144927536,8.39677045317235):
3	CPW	2050	MCPA	base	33.0855	5.20259		scen== S3? NormalDist(Exp_Norm ,33.0855072463768,5.20259203408607):
4	CPW	2050	MCPA	base+	49.627	7.80672		scen== S4? NormalDist(Exp_Norm ,49.6269927536231,7.806721811953):
5	CPW	2100	MCPA	base	24.3207	4.78462		scen== S5? NormalDist(Exp_Norm ,24.320652173913,4.78461539752208):
6	CPW	2100	MCPA	base+	36.4764	7.1596		scen== S6? NormalDist(Exp_Norm ,36.4764492753623,7.15960308801135):
	netica equation
Aceta	P (Exp_Norm | scen) = scen== S1? NormalDist(Exp_Norm ,0.349378804347826,0.272218516771376):scen== S2? NormalDist(Exp_Norm ,0.466211956521739,0.363910554489198):scen== S3? NormalDist(Exp_Norm ,0.855152173913043,0.445502125146184):scen== S4? NormalDist(Exp_Norm ,1.14054891304347,0.595359705360494):scen== S5? NormalDist(Exp_Norm ,0.579608695652173,0.19844082222261):scen== S6? NormalDist(Exp_Norm ,0.…
Azoxy	P (Exp_Norm | scen) = scen== S1? NormalDist(Exp_Norm ,80.5045289855072,10.0239928365318):scen== S2? NormalDist(Exp_Norm ,120.759601449275,15.0282191752811):scen== S3? NormalDist(Exp_Norm ,71.9097826086956,9.79557049905805):scen== S4? NormalDist(Exp_Norm ,107.914855072463,14.715091225052):scen== S5? NormalDist(Exp_Norm ,69.6452898550724,8.73978780394655):scen== S6? NormalDist(Exp_Norm ,104.5286231…
MCPA	P (Exp_Norm | scen) = scen== S1? NormalDist(Exp_Norm ,37.6846014492753,5.58726215528517):scen== S2? NormalDist(Exp_Norm ,56.5210144927536,8.39677045317235):scen== S3? NormalDist(Exp_Norm ,33.0855072463768,5.20259203408607):scen== S4? NormalDist(Exp_Norm ,49.6269927536231,7.806721811953):scen== S5? NormalDist(Exp_Norm ,24.320652173913,4.78461539752208):scen== S6? NormalDist(Exp_Norm ,36.4764492753…
dicretization	max mean	min mean	max sd		lowest	highest
Aceta	1.14055	0.349379	0.59536		-0.245981	1.73591		[-0.245980901012668,1.73590861840396]/L 8
Azoxy	120.76	69.6453	15.0282		54.6171	135.788		[54.6170706797913,135.787820624556]/L 8
MCPA	56.521	24.3207	8.39677		15.9239	64.9178		[15.9238817207407,64.9177849459259]/L 8
eff_conc (Exp_Norm) = Exp_Norm

### Sheet: Sheet2
scenario	Climate_time	Pesticide	Application
1	2008	Aceta	base
2	2008	Aceta	base+
3	2050	Aceta	base
4	2050	Aceta	base+
5	2100	Aceta	base
6	2100	Aceta	base+
